# Development of DNA methylation-based epigenetic age predictors in loblolly pine (*Pinus taeda*)

**DOI:** 10.1101/2022.01.27.477887

**Authors:** Steven T. Gardner, Emily M. Bertucci, Randall Sutton, Andy Horcher, Doug Aubrey, Benjamin B. Parrott

## Abstract

Biological aging is connected to life history variation across ecological scales, as well as informing a basic understanding of age-related declines to organismal function. Altered DNA methylation dynamics are a conserved aspect of biological aging and have recently been modeled to predict chronological age among vertebrate species. In addition to their utility in estimating individual age, differences between chronological and predicted ages arise due to acceleration or deceleration of epigenetic aging, and these discrepancies are linked to disease risk and multiple life history traits. Although evidence suggests that patterns of DNA methylation can describe aging in plants, predictions with epigenetic clocks have yet to be performed. Here, we resolve the DNA methylome across CpG, CHG, and CHH-methylation contexts in the loblolly pine tree (*Pinus taeda*) and construct epigenetic clocks capable of predicting ages in this species within 8% of its lifespan. Although patterns of CHH methylation showed little association with age, both CpG and CHG methylation contexts were strongly associated with aging, largely becoming hypomethylated with age. Among age-associated loci were those in close proximity to malate dehydrogenase, NADH dehydrogenase, and 18S and 26S ribosomal RNA genes. This study reports one of the first epigenetic clocks in plants and demonstrates the universality of age-associated DNA methylation dynamics which can inform conservation and management practices, as well as our ecological and evolutionary understanding of biological aging in plants.
