## Supplemental Table 1 for "Development of DNA methylation-based epigenetic age predictors in loblolly pine (*Pinus taeda*)"

Supplemental Table 1. Top 35 associated (R > |0.5|) CpG cytosines with age
Site	Scaffold	Loci	Spearman Correlation	P value	Cytosine Region	Blast	Score	Evalue
2285	APFE030121794.1	148	0.733324289	0.200628783	Open Sea	gb|AC241290.1| Pinus taeda clone PT_7Ba2797E03, complete sequence	470	0.00E+00
2337	APFE030124122.1	12062	0.785210138	0.039398169	Open Sea	gb|BT124256.1| Picea sitchensis clone WS0472_E12 unknown mRNA	70	7.00E-08
2609	APFE030139045.1	4737	-0.701942338	0.163116439	Island	gb|KY860920.1| Pinus resinosa 26S ribosomal RNA gene, partial se...	636	e-178
6977	APFE030396059.1	43236	-0.701776429	0.197520532	Open Sea	gb|MG601102.1| Cyanophora sudae strain NIES-764 plastid, complet...	46	1.00E+00
8868	APFE030505808.1	60757	-0.771286772	0.039398169	Open Sea	gb|CP025669.1| Ipomoea triloba cultivar NCNSP0323 chromosome 10	46	1.00E+00
9298	APFE030528492.1	85496	-0.7185338	0.259253841	Open Sea	gb|AC241325.1| Pinus taeda clone PT_7Ba3500A10, complete sequence	50	6.40E-02
10631	APFE030607390.1	36759	0.733581091	0.152311998	Open Sea	gb|CP020627.1| Oryzias latipes strain HSOK chromosome 7	46	1.00E+00
10683	APFE030610080.1	1878	-0.787534698	0.037945485	Shore	gb|KY860920.1| Pinus resinosa 26S ribosomal RNA gene, partial se...	466	0.00E+00
10999	APFE030628375.1	133954	0.745142979	0.087836846	Open Sea	gb|BT124256.1| Picea sitchensis clone WS0472_E12 unknown mRNA	54	4.00E-03
12558	APFE030723726.1	3588	0.713815944	0.197520532	Open Sea	gb|AC241323.1| Pinus taeda clone PT_7Ba3301B13, complete sequence	242	8.00E-60
13231	APFE030757442.1	2043	-0.772075559	0.039398169	Island	gb|KY860920.1| Pinus resinosa 26S ribosomal RNA gene, partial se...	620	0.00E+00
13232	APFE030757442.1	2050	-0.733794929	0.087836846	Island	gb|KY860920.1| Pinus resinosa 26S ribosomal RNA gene, partial se...	620	0.00E+00
14053	APFE030813233.1	186110	0.724660269	0.234612183	Shore	gb|HM853297.1| Pinus pinaster malate dehydrogenase (mdhB) gene, ...	244	2.00E-60
14054	APFE030813233.1	186111	0.843901008	0.022293612	Shore	gb|HM853297.1| Pinus pinaster malate dehydrogenase (mdhB) gene, ...	244	2.00E-60
14822	APFE030850014.1	54663	0.816034678	0.022293612	Open Sea	gb|HM853297.1| Pinus pinaster malate dehydrogenase (mdhB) gene, ...	180	180
14942	APFE030857403.1	29845	0.735732823	0.180791876	Open Sea	gb|AC241265.2| Pinus taeda clone PT_7Ba0002H13, complete sequence	58	3.00E-04
15815	APFE030906103.1	61	-0.759087976	0.087836846	Open Sea	gb|AC241294.1| Pinus taeda clone PT_7Ba2900I02, complete sequence	688	0.00E+00
16078	APFE030921614.1	53438	0.726587083	0.197520532	Open Sea	gb|AC241337.1| Pinus taeda clone PT_7Ba3875B09, complete sequence	82	2.00E-11
17458	APFE030995767.1	1961	-0.791747065	0.039398169	Island	gb|KY860920.1| Pinus resinosa 26S ribosomal RNA gene, partial se...	771	0
17856	APFE031018063.1	67260	0.776231876	0.069031621	Open Sea	gb|BT124256.1| Picea sitchensis clone WS0472_E12 unknown mRNA	62	2.00E-05
17859	APFE031018063.1	67326	0.797507607	0.037945485	Open Sea	gb|BT124256.1| Picea sitchensis clone WS0472_E12 unknown mRNA	62	2.00E-05
17861	APFE031018063.1	67332	0.758537543	0.069031621	Open Sea	gb|BT124256.1| Picea sitchensis clone WS0472_E12 unknown mRNA	62	2.00E-05
17863	APFE031018063.1	67347	0.73406183	0.152311998	Open Sea	gb|BT124256.1| Picea sitchensis clone WS0472_E12 unknown mRNA	62	2.00E-05
18567	APFE031061272.1	514	-0.708346272	0.152311998	Island	gb|KC143594.1| Pinus environmental sample clone CEobese239 18S r...	706	0.00E+00
19887	APFE031135765.1	151	-0.725477173	0.197520532	Open Sea	b|DQ987896.1| Pseudolarix amabilis 18S ribosomal RNA gene, part...	729	0.00E+00
22491	APFE031293786.1	340	-0.730607956	0.090227833	Open Sea	gb|KY860920.1| Pinus resinosa 26S ribosomal RNA gene, partial se...	591	0.00E+00
23567	APFE031355998.1	7890	-0.754060344	0.044968501	Shore	gb|KY860920.1| Pinus resinosa 26S ribosomal RNA gene, partial se...	747	0.00E+00
23568	APFE031355998.1	7893	-0.711891658	0.108526664	Shore	gb|KY860920.1| Pinus resinosa 26S ribosomal RNA gene, partial se...	747	0.00E+00
23883	APFE031371374.1	84904	-0.709469987	0.300498189	Open Sea	gb|AC241351.1| Pinus taeda clone PT_7Ba4290D18, complete sequence	204	2.00E-48
23905	APFE031373268.1	7107	-0.705844592	0.156772639	Shore	gb|AF051798.1|AF051798 Pinus elliottii 18S ribosomal RNA gene, p...	714	0.00E+00
24067	APFE031387609.1	58957	0.779370555	0.037945485	Open Sea	gb|CP035221.1| Enterococcus faecium strain SRCM103470 plasmid un...	48	0.25
27180	APFE031573243.1	563	-0.757349385	0.069031621	Open Sea	gb|AC241294.1| Pinus taeda clone PT_7Ba2900I02, complete sequence	456	0.00E+00
27813	APFE031614217.1	1073	0.707631993	0.302343931	Open Sea	gb|AC241290.1| Pinus taeda clone PT_7Ba2797E03, complete sequence	307	1.00E-79
28563	APFE031657460.1	12503	0.761006635	0.069031621	Shore	gb|AC241353.2| Pinus taeda clone PT_7Ba4304M17, complete sequence	143	6.00E-30
5810	APFE030328443.1	923	0.699906162	0.000412348	Open Sea	gb|AC241290.1| Pinus taeda clone PT_7Ba2797E03, complete sequence �	359	5.00E-95
