## Supplemental Table 2 for "Development of DNA methylation-based epigenetic age predictors in loblolly pine (*Pinus taeda*)"

Supplemental Table 2. Top 35 associated (R > |0.5|) CHG cytosines with age
Site	Scaffold	Loci	Spearman Correlation	P value	Cytosine Region	Blast (400bp window)	Score	Evalue
202	APFE030007596.1	38804	-0.806365265	0.020114148	Island	gb|AC241265.2| Pinus taeda clone PT_7Ba0002H13, complete sequence	68	3.00E-07
220	APFE030007596.1	38951	-0.821055717	0.004205238	Island	gb|AC241265.2| Pinus taeda clone PT_7Ba0002H13, complete sequence	68	3.00E-07
3482	APFE030156380.1	346800	-0.806273887	0.009610424	Island	gb|AC241265.2| Pinus taeda clone PT_7Ba0002H13, complete sequence	131	2.00E-26
3483	APFE030156380.1	346815	-0.809991495	0.008432123	Island	gb|AC241265.2| Pinus taeda clone PT_7Ba0002H13, complete sequence	131	2.00E-26
3484	APFE030156380.1	346822	-0.857443238	0.002486032	Island	gb|AC241265.2| Pinus taeda clone PT_7Ba0002H13, complete sequence	131	2.00E-26
3492	APFE030156380.1	346895	-0.811874711	0.004205238	Island	gb|AC241265.2| Pinus taeda clone PT_7Ba0002H13, complete sequence	131	2.00E-26
5613	APFE030266102.1	32477	0.865293812	0.002335569	Open Sea	gb|EU367255.1| Rhopalosoma nearcticum elongation factor 1-alpha ...	56	0.001
5614	APFE030266102.1	32482	0.831553804	0.004205238	Open Sea	gb|JQ519677.1| Rhopalosoma sp. SK-2012 voucher DM400 elongation ...	56	1.00E-03
6868	APFE030325783.1	180321	-0.826493806	0.007519399	Open Sea	gb|AC241340.1| Pinus taeda clone PT_7Ba3966E14, complete sequence	230	3.00E-56
7022	APFE030333153.1	146989	0.826364455	0.004205238	Open Sea	gb|CP028303.1| Acidovorax avenae subsp. avenae strain SH7 chromo...	48	0.25
7023	APFE030333153.1	146995	0.852965503	0.002335569	Open Sea	gb|CP028303.1| Acidovorax avenae subsp. avenae strain SH7 chromo...	48	0.25
7147	APFE030338471.1	63835	-0.800726612	0.01105036	Open Sea	gb|AC241283.1| Pinus taeda clone PT_7Ba0038G01, complete sequence	129	9.00E-26
15504	APFE030760562.1	10243	0.805669114	0.020114148	Open Sea	gb|AC241316.1| Pinus taeda clone PT_7Ba3194A17, complete sequence	66	1.00E-06
18359	APFE030912860.1	23919	-0.819701284	0.00304136	Open Sea	gb|AC241341.1| Pinus taeda clone PT_7Ba4050C22, complete sequence	101	2.00E-17
18362	APFE030912860.1	23950	-0.847644292	0.001926697	Open Sea	gb|AC241341.1| Pinus taeda clone PT_7Ba4050C22, complete sequence	101	2.00E-17
18363	APFE030912860.1	23958	-0.843464441	0.001926697	Open Sea	gb|AC241341.1| Pinus taeda clone PT_7Ba4050C22, complete sequence	101	2.00E-17
19149	APFE030954374.1	218	0.79762914	0.02383692	Open Sea	gb|AC210511.1| Populus trichocarpa clone POP088-A15, complete se...	52	1.60E-02
19270	APFE030960074.1	37277	-0.827238542	0.004542035	Open Sea	gb|AC241357.1| Pinus taeda clone PT_7Ba4350E08, complete sequence	466	0
20097	APFE030995986.1	235730	-0.891783455	0.000284741	Island	gb|AC241265.2| Pinus taeda clone PT_7Ba0002H13, complete sequence	88	3.00E-13
20098	APFE030995986.1	235737	-0.806875406	0.004205238	Island	gb|AC241265.2| Pinus taeda clone PT_7Ba0002H13, complete sequence	101	2.00E-17
23311	APFE031152219.1	76212	-0.797666493	0.02383692	Open Sea	gb|AC241341.1| Pinus taeda clone PT_7Ba4050C22, complete sequence	68	3.00E-07
23312	APFE031152219.1	76219	-0.882396735	0.002456908	Open Sea	gb|AC241341.1| Pinus taeda clone PT_7Ba4050C22, complete sequence	68	3.00E-07
23313	APFE031152219.1	76224	-0.860356057	0.004205238	Open Sea	gb|AC241341.1| Pinus taeda clone PT_7Ba4050C22, complete sequence	68	0.0000003
23314	APFE031152219.1	76230	-0.860145005	0.004205238	Open Sea	gb|AC241341.1| Pinus taeda clone PT_7Ba4050C22, complete sequence	68	0.0000003
23582	APFE031170467.1	52691	-0.827317018	0.003177831	Island	gb|AC241357.1| Pinus taeda clone PT_7Ba4350E08, complete sequence	196	4.00E-46
25825	APFE031280591.1	16883	0.814571901	0.010804552	Open Sea	gb|HM853297.1| Pinus pinaster malate dehydrogenase (mdhB) gene, ...	335	7.00E-88
26765	APFE031328690.1	28908	-0.791872159	0.007471226	Open Sea	gb|CP027084.1| Bos mutus isolate yakQH1 chromosome 16	52	2.00E-02
29521	APFE031468650.1	339818	-0.807382534	0.020114148	Shore	gb|AC241351.1| Pinus taeda clone PT_7Ba4290D18, complete sequence	444	0.00E+00
29826	APFE031487846.1	62273	-0.795522724	0.024835347	Island	gb|CP009524.1| Methanosarcina sp. Kolksee, complete genome	62	2.00E-05
32186	APFE031612942.1	217743	-0.829381363	0.007132403	Open Sea	gb|AC241277.1| Pinus taeda clone PT_7Ba0032C08, complete sequence	353	3.00E-93
32194	APFE031612942.1	217788	-0.828561852	0.004205238	Open Sea	gb|AC241277.1| Pinus taeda clone PT_7Ba0032C08, complete sequence	353	3.00E-93
32195	APFE031612942.1	217808	-0.791428701	0.010480928	Open Sea	gb|AC241277.1| Pinus taeda clone PT_7Ba0032C08, complete sequence	442	0.00E+00
32376	APFE031619745.1	77331	-0.821466976	0.00394817	Shore	gb|AC241270.1| Pinus taeda clone PT_7Ba0014H13, complete sequence	242	8.00E-60
32502	APFE031626435.1	55430	-0.83043222	0.004205238	Open Sea	gb|JQ262265.1| Pinus radiata isolate 5586 anonymous locus 0_1789...	101	2.00E-17
33496	APFE031678658.1	149227	-0.857466165	0.004205238	Open Sea	gb|FJ111945.1| Pinus taeda isolate 4476 anonymous locus UMN_3406...	180	3.00E-41
