## Supplemental Table 3 for "Development of DNA methylation-based epigenetic age predictors in loblolly pine (*Pinus taeda*)"

Supplemental Table 3. CpG elastic net model
Site	Scaffold	Position	Pearson Correlation	P value	Cytosine region	Blast (400 bp window)	Score	E value	Model Coefficient
953	APFE030056171.1	85519	0.777	0.123	Shore	gb|AC241314.1| Pinus taeda clone PT_7Ba3152O20, complete sequence	420	0	2.49E-02
1452	APFE030085050.1	313330	0.7113	0.123	Open Sea	gb|FJ111759.1| Pinus taeda isolate 4075 anonymous locus UMN_3366...	492	0	7.53E-02
1467	APFE030085865.1	142328	0.536	0.436	Open Sea	gb|AC241341.1| Pinus taeda clone PT_7Ba4050C22, complete sequence	62	2.00E-05	2.60E-04
1834	APFE030112223.1	45219	0.677	0.123	Open Sea	gb|AC241316.1| Pinus taeda clone PT_7Ba3194A17, complete sequence	103	5.00E-18	-3.50E-02
2070	APFE030124122.1	12062	0.849	0.0399	Open Sea	gb|BT124256.1| Picea sitchensis clone WS0472_E12 unknown mRNA	70	7.00E-08	3.03E-02
3831	APFE030233990.1	284	0.649	0.152	Open Sea	gb|JN854217.1| Pinus clausa isolate CLAU02 chloroplast, partial ...	369	5.00E-98	4.45E-02
4315	APFE030273983.1	203067	-0.6158	0.204	Open Sea	gb|AC241341.1| Pinus taeda clone PT_7Ba4050C22, complete sequence	86	1.00E-12	-2.13E-02
4695	APFE030296703.1	22823	0.781	0.123	Shore	gb|CP023113.2| Lupinus angustifolius cultivar Tanjil chromosome ...	46	1.00E+00	5.39E-02
5028	APFE030317108.1	144453	0.6016	0.23	Open Sea	gb|CP002349.1| Marivirga tractuosa DSM 4126, complete genome	50	6.40E-02	2.22E-02
5733	APFE030361284.1	36063	0.579	0.29	Island	gb|HM853297.1| Pinus pinaster malate dehydrogenase (mdhB) gene, ...	212	7.00E-51	2.49E-02
6692	APFE030429279.1	23186	0.717	0.123	Open Sea	ref|XM_002178996.1| Phaeodactylum tricornutum CCAP 1055/1 predic...	50	4.80E-02	1.05E-03
7141	APFE030458157.1	34131	-0.673	0.123	Open Sea	gb|CP016437.1| Hyphomonas sp. CACIAM 19H1 genome	46	1.00E+00	-6.86E-05
7690	APFE030494465.1	243080	-0.681	0.123	Open Sea	gb|AC241277.1| Pinus taeda clone PT_7Ba0032C08, complete sequence	96	1.00E-15	-2.10E-01
8564	APFE030553940.1	13935	-0.759	0.123	Open Sea	gb|AC241283.1| Pinus taeda clone PT_7Ba0038G01, complete sequence	131	2.00E-26	-7.42E-04
10119	APFE030646412.1	135302	-0.571	0.314	Open Sea	ref|XM_010263058.2| PREDICTED: Nelumbo nucifera DNA-directed pri�	50	6.40E-02	-3.98E-03
10155	APFE030649645.1	41591	-0.639	0.171	Open Sea	gb|DQ987890.1| Picea smithiana 18S ribosomal RNA gene, partial s...	236	5.00E-58	-3.39E-02
11268	APFE030730360.1	106703	0.628	0.188	Open Sea	gb|KM672426.1| Pinus strobus NADH dehydrogenase subunit 4 (nad4)...	66	1.00E-06	7.64E-03
12446	APFE030813233.1	186110	0.667	0.128	Shore	gb|HM853297.1| Pinus pinaster malate dehydrogenase (mdhB) gene, ...	244	2.00E-60	3.88E-02
12447	APFE030813233.1	186111	0.81	0.123	Shore	gb|HM853297.1| Pinus pinaster malate dehydrogenase (mdhB) gene, ...	244	2.00E-60	7.25E-02
13865	APFE030896286.1	7992	0.8	0.123	Open Sea	gb|MF991879.1| Pinus Taeda mitochondrion, complete genome	682	0.00E+00	2.12E+00
13976	APFE030902904.1	192	-0.614	0.204	Island	dbj|D38246.1| Pinus luchuensis gene for 18S rRNA	720	0.00E+00	-1.32E-02
14545	APFE030943057.1	422462	-0.525	0.475	Open Sea	gb|AC241316.1| Pinus taeda clone PT_7Ba3194A17, complete sequence	1788	0.00E+00	-1.25E-02
15273	APFE030985172.1	33984	-0.751	0.123	Open Sea	gb|AC241263.1| Pinus taeda clone PT_7Ba0002H01, complete sequence	129	9.00E-26	-2.57E-02
15746	APFE031018063.1	67260	0.831	0.066	Open Sea	gb|BT124256.1| Picea sitchensis clone WS0472_E12 unknown mRNA	62	2.00E-05	7.21E-02
15749	APFE031018063.1	67326	0.788	0.123	Open Sea	gb|BT124256.1| Picea sitchensis clone WS0472_E12 unknown mRNA	62	2.00E-05	9.78E-02
15751	APFE031018063.1	67332	0.785	0.123	Open Sea	gb|BT124256.1| Picea sitchensis clone WS0472_E12 unknown mRNA	62	2.00E-05	3.34E-02
15753	APFE031018063.1	67347	0.713	0.123	Open Sea	gb|BT124256.1| Picea sitchensis clone WS0472_E12 unknown mRNA	62	2.00E-05	2.26E-05
19760	APFE031293786.1	340	-0.655	0.145	Open Sea	gb|KY860920.1| Pinus resinosa 26S ribosomal RNA gene, partial se...	591	0.00E+00	-6.01E-03
20247	APFE031325190.1	13576	-0.619	0.204	Open Sea	gb|CP027091.1| Bos mutus isolate yakQH1 chromosome 23	48	2.50E-01	-4.23E-02
20699	APFE031355998.1	7890	-0.637	0.172	Shore	gb|KY860920.1| Pinus resinosa 26S ribosomal RNA gene, partial se...	747	0.00E+00	-5.10E-02
21133	APFE031387609.1	58957	0.852	0.04	Open Sea	emb|AM460409.1| Vitis vinifera, whole genome shotgun sequence, c...	50	6.40E-02	1.48E-01
22152	APFE031455141.1	4103	-0.723	0.123	Open Sea	gb|CP025671.1| Ipomoea triloba cultivar NCNSP0323 chromosome 12	46	1.00E+00	-1.31E-02
23443	APFE031546989.1	409995	-0.59	0.257	Open Sea	gb|AC241269.1| Pinus taeda clone PT_7Ba0014G01, complete sequence	458	0.00E+00	-1.65E-02
24505	APFE031625199.1	988	0.693	0.123	Open Sea	ref|XM_011563190.1| PREDICTED: Plutella xylostella supervillin-l...	48	2.50E-01	1.91E-02
24970	APFE031657460.1	12503	0.725	0.123	Shore	gb|AC241353.2| Pinus taeda clone PT_7Ba4304M17, complete sequence	143	6.00E-30	3.52E-02
								Intercept	4.58E+01
