## Supplemental Table 4 for "Development of DNA methylation-based epigenetic age predictors in loblolly pine (*Pinus taeda*)"

Supplemental Table 4. CpG Pearson models (5 and 10 cytosines)
Site	Scaffold	Position	Pearson Correlation	P value	Cytosine Region	BLAST (400 bp window)	Score	Evalue	Top 5 Model Coefficient	Top 10 Model Coefficient	Intercept
2070	APFE030124122.1	12062	0.849119956	0.039993813	Open Sea	gb|BT124256.1| Picea sitchensis clone WS0472_E12 unknown mRNA	70	7.00E-08	0.1792	-0.2024
12447	APFE030813233.1	186111	0.809921853	0.12312552	Shore	gb|HM853297.1| Pinus pinaster malate dehydrogenase (mdhB) gene, ...	242	8.00E-60	0.1963	0.1258
13865	APFE030896286.1	7992	0.789979615	0.12312552	Open Sea	gb|KM244285.1| Pinus ayacahuite isolate E4095 NADH dehydrogenase	72	2.00E-08	1.004	2.0729
15746	APFE031018063.1	67260	0.830837344	0.066009029	Open Sea	gb|BT124256.1| Picea sitchensis clone WS0472_E12 unknown mRNA	62	2.00E-05	0.1495	0.5399
21133	APFE031387609.1	58957	0.851960019	0.039993813	Open Sea	emb|AM460409.1| Vitis vinifera, whole genome shotgun sequence	50	6.40E-02	0.3557	-0.6425	Top 5: 8.677
4695	APFE030296703.1	22823	0.781393	0.123126	Shore	gb|CP023113.2| Lupinus angustifolius cultivar Tanjil chromosome ...� �	46	1.00E+00		3.7752
953	APFE030056171.1	85519	0.777102	0.123126	Shore	gb|AC241314.1| Pinus taeda clone PT_7Ba3152O20, complete sequence	420	0		-3.8714
9795	APFE030630109.1	96094	0.766833	0.123126	Shore	gb|BT115437.1| Picea glauca clone GQ03616_L02 mRNA sequence	105	1.00E-18		-0.0363
13140	APFE030849439.1	13241	0.7619	0.123126	Open Sea	Mouse DNA sequence from clone RP23-407K8 on chromosome 2, complete sequence	50	0.064		1.1642
8564	APFE030553940.1	13935	-0.75896	0.123126	Open Sea	gb|AC241283.1| Pinus taeda clone PT_7Ba0038G01, complete sequence	131	2.00E-26		-0.6387	Top 10: 67.63
