## Supplemental Table 5 for "Development of DNA methylation-based epigenetic age predictors in loblolly pine (*Pinus taeda*)"

Supplemental Table 5. CHG elastic net model
Site	Scaffold	Position	Pearson	P value	Genomic Region	Blast (400 bp window)	Score	E value	Model Coefficient
433	APFE030022174.1	103673	-0.706488126	0.1370058	Shelf	emb|CR378014.1| Pinus pinaster SSR, clone PPB1C11	168	1.00E-37	6.29E-03
2252	APFE030116531.1	169826	0.738825749	0.1370058	Open Sea	ref|NC_039746.1| Pinus Taeda mitochondrion, complete genome	696	0	7.85E-02
2255	APFE030116531.1	169841	0.729302227	0.1370058	Open Sea	ref|NC_039746.1| Pinus Taeda mitochondrion, complete genome	696	0	2.14E-04
3237	APFE030161825.1	39483	0.77116663	0.1370058	Open Sea	gb|BT124060.1| Picea sitchensis clone WS0471_B20 unknown mRNA	202	7.00E-48	3.45E-02
3791	APFE030192183.1	10447	-0.659297846	0.1513491	Island	gb|KY860920.1| Pinus resinosa 26S ribosomal RNA gene, partial se...	700	0	-7.57E-02
3895	APFE030198195.1	116	0.758663765	0.1370058	Open Sea	ref|NG_052992.1| Homo sapiens zinc finger and BTB domain contain...	52	0.016	4.44E+00
6243	APFE030332675.1	79606	0.676275643	0.1370058	Shelf	gb|HM853297.1| Pinus pinaster malate dehydrogenase (mdhB) gene, partial cds	331	1.00E-86	3.88E-03
6244	APFE030332675.1	79644	0.7089464	0.1370058	Shelf	gb|HM853297.1| Pinus pinaster malate dehydrogenase (mdhB) gene, partial cds	331	1.00E-86	5.87E-03
6343	APFE030336810.1	34187	0.716402729	0.1370058	Open Sea	gb|CP028861.1| Borreliella garinii strain 20047 chromosome, comp...	48	2.50E-01	1.09E-01
6393	APFE030339785.1	101999	0.811159531	0.1370058	Open Sea	gb|AC241312.1| Pinus taeda clone PT_7Ba3106J15, complete sequence	64	4.00E-06	9.19E-02
6547	APFE030351337.1	80110	-0.649699327	0.1631724	Open Sea	gb|FJ111955.1| Pinus taeda isolate 4475 anonymous locus UMN_3406...	78	3.00E-10	-8.98E-03
6572	APFE030353238.1	292593	-0.716178546	0.1370058	Open Sea	gb|AC241324.1| Pinus taeda clone PT_7Ba3321I06, complete sequence	115	1.00E-21	-1.07E-02
6756	APFE030362613.1	140203	-0.732202471	0.1370058	Open Sea	ref|XM_023578205.1| Fusarium fujikuroi IMI 58289 related to cond...	44	3.90E+00	-2.98E-02
8659	APFE030474771.1	62256	-0.647077614	0.1654289	Open Sea	gb|AC241319.2| Pinus taeda clone PT_7Ba3200G14, complete sequence	129	9.00E-26	-7.86E-03
9791	APFE030543629.1	29207	0.804268955	0.1370058	Open Sea	gb|KM244267.1| Pinus merkusii isolate 919/1 NADH dehydrogenase subunit 1 (nad1) gene, intron 2; mitochondrial	248	1.00E-61	4.34E-02
11641	APFE030641925.1	181993	0.732799488	0.1370058	Shore	gb|HM853297.1| Pinus pinaster malate dehydrogenase (mdhB) gene, partial cds	194	2.00E-45	4.89E-03
13718	APFE030760562.1	10243	0.739404722	0.1370058	Open Sea	gb|AC241316.1| Pinus taeda clone PT_7Ba3194A17, complete sequence	66	1.00E-06	8.07E-03
14677	APFE030821390.1	186045	-0.729182033	0.1370058	Island	gb|AC241265.2| Pinus taeda clone PT_7Ba0002H13, complete sequence	176	4.00E-40	-5.51E-03
15196	APFE030845544.1	125944	-0.70902874	0.1370058	Open Sea	gb|AC241347.1| Pinus taeda clone PT_7Ba4144L02, complete sequence	111	2.00E-20	-1.15E-02
16261	APFE030912860.1	23919	-0.806549871	0.1370058	Open Sea	gb|AC241341.1| Pinus taeda clone PT_7Ba4050C22, complete sequence	101	2.00E-17	-2.99E-02
16264	APFE030912860.1	23950	-0.76490671	0.1370058	Open Sea	gb|AC241341.1| Pinus taeda clone PT_7Ba4050C22, complete sequence	101	2.00E-17	-2.41E-02
16265	APFE030912860.1	23958	-0.789958345	0.1370058	Open Sea	gb|AC241341.1| Pinus taeda clone PT_7Ba4050C22, complete sequence	101	2.00E-17	-3.72E-02
16797	APFE030944291.1	28610	-0.66239032	0.1496931	Open Sea	gb|JQ262265.1| Pinus radiata isolate 5586 anonymous locus 0_1789...	117	3.00E-22	-2.18E-02
17018	APFE030960074.1	37277	-0.660350909	0.1511256	Shore	gb|AC241357.1| Pinus taeda clone PT_7Ba4350E08, complete sequence	466	0.00E+00	-1.33E-02
17019	APFE030960074.1	37304	-0.640054437	0.1797637	Shore	gb|AC241357.1| Pinus taeda clone PT_7Ba4350E08, complete sequence	466	0.00E+00	-1.97E-05
17722	APFE030995986.1	235721	-0.792767818	0.1370058	Island	gb|AC241265.2| Pinus taeda clone PT_7Ba0002H13, complete sequence	74	4.00E-09	-2.14E-02
17723	APFE030995986.1	235730	-0.833581142	0.1370058	Island	gb|AC241265.2| Pinus taeda clone PT_7Ba0002H13, complete sequence	74	4.00E-09	-5.00E-02
17724	APFE030995986.1	235737	-0.812430093	0.1370058	Island	gb|AC241265.2| Pinus taeda clone PT_7Ba0002H13, complete sequence	74	4.00E-09	-4.40E-02
18131	APFE031018063.1	67325	0.740161295	0.1370058	Open Sea	gb|BT124256.1| Picea sitchensis clone WS0472_E12 unknown mRNA	62	2.00E-05	3.80E-02
18194	APFE031021371.1	131664	0.636778548	0.1854721	Open Sea	gb|AC241265.2| Pinus taeda clone PT_7Ba0002H13, complete sequence	272	9.00E-69	1.50E-02
18601	APFE031042312.1	7085	0.69124396	0.1370058	Open Sea	gb|AC241310.1| Pinus taeda clone PT_7Ba3100G06, complete sequence	329	5.00E-86	2.80E-02
18690	APFE031047292.1	424	0.71614775	0.1370058	Shore	gb|AC241358.1| Pinus taeda clone PT_7Ba4363K13, complete sequence	355	8.00E-94	2.00E-03
20018	APFE031125185.1	160525	-0.689370299	0.1370058	Open Sea	gb|AC241265.2| Pinus taeda clone PT_7Ba0002H13, complete sequence	228	1.00E-55	-1.80E-02
20779	APFE031170467.1	52691	-0.791894253	0.1370058	Island	gb|AC241357.1| Pinus taeda clone PT_7Ba4350E08, complete sequence	196	4.00E-46	-8.30E-03
21620	APFE031219602.1	55887	0.76445212	0.1370058	Shelf	gb|AC241350.1| Pinus taeda clone PT_7Ba4261L04, complete sequence	56	1.00E-03	1.13E-01
22061	APFE031246774.1	57161	0.73274307	0.1370058	Island	gb|AC241265.2| Pinus taeda clone PT_7Ba0002H13, complete sequence	90	7.00E-14	4.20E-02
23180	APFE031304636.1	105723	-0.680986577	0.1370058	Open Sea	ref|XM_004515737.3| PREDICTED: Cicer arietinum dehydration-respo...	50	6.40E-02	-1.70E-02
24421	APFE031374911.1	63424	0.646741594	0.1654289	Open Sea	gb|EF084726.1| Picea sitchensis clone WS02728_J09 unknown mRNA	88	3.00E-13	8.00E-03
24834	APFE031401693.1	245511	-0.74233163	0.1370058	Open Sea	gb|CP022615.1| Gemella sp. ND 6198 chromosome, complete genome	48	2.50E-01	-1.10E-02
25168	APFE031420108.1	79663	-0.699488484	0.1370058	Open Sea	emb|LR131964.1| Parambassis ranga genome assembly, chromosome: 14	44	3.90E+00	-7.80E-03
25598	APFE031443882.1	57406	0.754586265	0.1370058	Shore	gb|CP027084.1| Bos mutus isolate yakQH1 chromosome 16	46	1.00E+00	4.70E-02
25943	APFE031468650.1	339818	-0.721448806	0.1370058	Shore	gb|AC241351.1| Pinus taeda clone PT_7Ba4290D18, complete sequence	444	0.00E+00	-1.20E-02
25971	APFE031470839.1	87114	0.701735775	0.1370058	Open Sea	gb|AC241310.1| Pinus taeda clone PT_7Ba3100G06, complete sequence	68	3.00E-07	4.80E-02
26204	APFE031487846.1	62255	-0.732919337	0.1370058	Island	gb|CP009524.1| Methanosarcina sp. Kolksee, complete genome	62	2.00E-05	-3.00E-03
28205	APFE031612942.1	217743	-0.76419355	0.1370058	Open Sea	gb|AC241277.1| Pinus taeda clone PT_7Ba0032C08, complete sequence	353	3.00E-93	-2.10E-02
28213	APFE031612942.1	217788	-0.72020345	0.1370058	Open Sea	gb|AC241277.1| Pinus taeda clone PT_7Ba0032C08, complete sequence	353	3.00E-93	-1.90E-02
28362	APFE031619745.1	77285	-0.761725091	0.1370058	Shore	gb|AC241270.1| Pinus taeda clone PT_7Ba0014H13, complete sequence	240	3.00E-59	-2.00E-03
28363	APFE031619745.1	77304	-0.764962938	0.1370058	Shore	gb|AC241270.1| Pinus taeda clone PT_7Ba0014H13, complete sequence	240	3.00E-59	-1.40E-02
28468	APFE031626435.1	55430	-0.757090963	0.1370058	Open Sea	gb|JQ262265.1| Pinus radiata isolate 5586 anonymous locus 0_1789...	101	2.00E-17	-3.14E-02
30700	APFE031759835.1	18452	-0.693519554	0.1370058	Open Sea	gb|AC241263.1| Pinus taeda clone PT_7Ba0002H01, complete sequence	96	1.00E-15	-2.50E-01
								(Intercept)	73.54487557
