## Supplemental Table 6 for "Development of DNA methylation-based epigenetic age predictors in loblolly pine (*Pinus taeda*)"

Supplemental Table 6. CHG Pearson models (5 and 10 cytosines)
Site	Scaffold	Loci	Pearson Correlation	P value	Cytosine region	Blast	Score	E value	Top 5 Model Coefficient	Top 10 Model Coefficient	Intercept
17723	APFE030995986.1	235730	-0.833581142	0.137005806	Island	gb|AC241265.2| Pinus taeda clone PT_7Ba0002H13, complete sequence	88	3.00E-13	-0.192	-0.4134
6393	APFE030339785.1	101999	0.811159531	0.137005806	Open Sea	gb|AC241312.1| Pinus taeda clone PT_7Ba3106J15, complete sequence	64	4.00E-06	0.482	0.326088
16261	APFE030912860.1	23919	-0.806549871	0.137005806	Open Sea	gb|AC241341.1| Pinus taeda clone PT_7Ba4050C22, complete sequence	101	2.00E-17	-0.155	-0.13451
9791	APFE030543629.1	29207	0.804268955	0.137005806	Open Sea	gb|KM244267.1| Pinus merkusii isolate 919/1 NADH dehydrogenase subunit 1 (nad1) gene, intron 2; mitochondrial	248	1.00E-61	0.1	-0.458707
20779	APFE031170467.1	52691	-0.791894253	0.137005806	Island	gb|AC241357.1| Pinus taeda clone PT_7Ba4350E08, complete sequence	196	4.00E-46	-0.04	0.17279	Top 5: 43.66
3237	APFE030161825.1	39483	0.771167	0.137006	Open Sea	gb|BT124060.1| Picea sitchensis clone WS0471_B20 unknown mRNA	202	7.00E-48		0.183037
28363	APFE031619745.1	77304	-0.76496	0.137006	Shore	gb|AC241270.1| Pinus taeda clone PT_7Ba0014H13, complete sequence	240	3.00E-59		-0.066855
21620	APFE031219602.1	55887	0.764452	0.137006	Shelf	gb|AC241350.1| Pinus taeda clone PT_7Ba4261L04, complete sequence	56	1.00E-03		0.454526
28205	APFE031612942.1	217743	-0.76419	0.137006	Open Sea	gb|AC241277.1| Pinus taeda clone PT_7Ba0032C08, complete sequence	353	3.00E-93		-0.007751
3895	APFE030198195.1	116	0.758664	0.137006	Open Sea	ref|NG_052992.1| Homo sapiens zinc finger and BTB domain contain...	52	0.016		17.313052	Top 10: 52.45
